# *In vivo* single-cell profiling of lncRNAs during Ebola virus infection

**DOI:** 10.1101/2022.01.12.476002

**Authors:** Luisa Santus, Raquel García-Pérez, Maria Sopena-Rios, Aaron E Lin, Gordon C Adams, Kayla G Barnes, Katherine J Siddle, Shirlee Wohl, Ferran Reverter, John L Rinn, Richard S Bennett, Lisa E Hensley, Pardis C Sabeti, Marta Melé

**Affiliations:** Life Sciences Department, Barcelona Supercomputing Center, Barcelona, Catalonia 08034, Spain; FAS Center for Systems Biology, Department of Organismic and Evolutionary Biology, Harvard University, Cambridge, MA 02138, USA; Broad Institute of MIT and Harvard, Cambridge, MA 02142, USA; Harvard Program in Virology, Harvard Medical School, Boston, MA 02115, USA; Department of Organismic and Evolutionary Biology, Harvard University, Cambridge, MA, USA; Integrated Research Facility, Division of Clinical Research, National Institute of Allergy and Infectious Diseases, National Institutes of Health, Frederick, MD 21702, USA; Department of Epidemiology, Johns Hopkins Bloomberg School of Public Health, Baltimore, United States; Department of Genetics, Microbiology and Statistics University of Barcelona, Barcelona, Spain; Department of Immunology and Infectious Diseases, Harvard T.H. Chan School of Public Health, Harvard University, Boston, MA 02115, USA; Howard Hughes Medical Institute, Chevy Chase, MD 20815, USA; Department of Biochemistry, University of Colorado Boulder, Boulder 80303, USA

**Keywords:** Long non-coding RNAs, Ebola virus, Single-cell, Immune response, *De novo* transcriptome assembly

## Abstract

Long non-coding RNAs (lncRNAs) are pivotal mediators of systemic immune response to viral infection, yet most studies concerning their expression and functions upon immune stimulation are limited to *in vitro* bulk cell populations. This strongly constrains our understanding of how lncRNA expression varies at single-cell resolution, and how their cell-type specific immune regulatory roles may differ compared to protein-coding genes. Here, we perform the first in-depth characterization of lncRNA expression variation at single-cell resolution during Ebola virus (EBOV) infection *in vivo*. Using bulk RNA-sequencing from 119 samples and 12 tissue types, we significantly expand the current macaque lncRNA annotation. We then profile lncRNA expression variation in immune circulating single-cells during EBOV infection and find that lncRNAs’ expression in fewer cells is a major differentiating factor from their protein-coding gene counterparts. Upon EBOV infection, lncRNAs present dynamic and mostly cell-type specific changes in their expression profiles especially in monocytes, the main cell type targeted by EBOV. Such changes are associated with gene regulatory modules related to important innate immune responses such as interferon response and purine metabolism. Within infected cells, several lncRNAs have positively and negatively correlated expression with viral load, suggesting that expression of some of these lncRNAs might be directly hijacked by EBOV to attack host cells. This study provides novel insights into the roles that lncRNAs play in the host response to acute viral infection and paves the way for future lncRNA studies at single-cell resolution.
