## Supplemental Table S1 for "*In vivo* single-cell profiling of lncRNAs during Ebola virus infection"

Sample	Study	Tissue	DPI	Infection status/ Treatment	Library Preparation	EBOV variant	Strandness	UMI	#Sequence reads	Mapped reads	Genic mapping rate		Column_id	Column_meaning
GSE115785_Wholeblood_D00_A	GSE115785	Wholeblood	D00	Not Infected	ribo-depletion	Makona	RF	NO	34803419	59,83	91,6
GSE115785_Wholeblood_D00_B	GSE115785	Wholeblood	D00	Not Infected	ribo-depletion	Makona	RF	NO	51334168	69,09	90,56		Sample	Unique sample id with Studyname_Tissue_DPI_IndividualID
GSE115785_Wholeblood_D00_C	GSE115785	Wholeblood	D00	Not Infected	ribo-depletion	Makona	RF	NO	35462826	65,48	91,29		Study	Study Name (GEO accerssion number or publication or comercial company name)
GSE115785_Wholeblood_D00_D	GSE115785	Wholeblood	D00	Not Infected	ribo-depletion	Makona	RF	NO	64817360	73,65	99,51		Tissue	Bulk tissue location
GSE115785_Wholeblood_D00_E	GSE115785	Wholeblood	D00	Not Infected	ribo-depletion	Makona	RF	NO	53477087	68,18	94		DPI	Day post infection
GSE115785_Wholeblood_D00_F	GSE115785	Wholeblood	D00	Not Infected	ribo-depletion	Makona	RF	NO	44397825	66,55	95,38		Infection status/ Treatment	Wether the samples has been extracted from an infected or healthy individal and which (if any) treatment was used prior to extraction.
GSE115785_Wholeblood_D00_G	GSE115785	Wholeblood	D00	Not Infected	ribo-depletion	Makona	RF	NO	45272387	59,38	89,06		Library Preparation	Approach for rRNA exclusion (ribo-depletion or polyA-selection)
GSE115785_Wholeblood_D00_H	GSE115785	Wholeblood	D00	Not Infected	ribo-depletion	Makona	RF	NO	46535048	47,55	96,98		EBOV variant	viral variant
GSE115785_Wholeblood_D00_I	GSE115785	Wholeblood	D00	Not Infected	ribo-depletion	Makona	RF	NO	61453229	67,26	97,63		Strandness	Strand settings in library construction [RF: first read sequenced reverse (R) and second read forward(F); FR: fist read sequenced forward, second read reverse (R)]
GSE115785_Wholeblood_D00_J	GSE115785	Wholeblood	D00	Not Infected	ribo-depletion	Makona	RF	NO	43624435	64,07	87,92		UMI	Presence/absence of unique molecular identifiers
GSE115785_Wholeblood_D00_K	GSE115785	Wholeblood	D00	Not Infected	ribo-depletion	Makona	RF	NO	39285755	73	97,41		#Sequence reads	Number of reads present in the sample
GSE115785_Wholeblood_D00_L	GSE115785	Wholeblood	D00	Not Infected	ribo-depletion	Makona	RF	NO	75534718	64,08	98,49		Mapped reads	Number of paired and uniquely mapped reads
GSE115785_Wholeblood_D03_A	GSE115785	Wholeblood	D03	Infected	ribo-depletion	Makona	RF	NO	15621264	38,58	94,06		% Genic tags	Proportion of exonic and intronic reads, as computed by read_distribution.py from RSeQCc v3.0.0
GSE115785_Wholeblood_D03_B	GSE115785	Wholeblood	D03	Infected	ribo-depletion	Makona	RF	NO	52344234	74,92	98,77
GSE115785_Wholeblood_D03_D	GSE115785	Wholeblood	D03	Infected	ribo-depletion	Makona	RF	NO	50462485	73,28	99,86
GSE115785_Wholeblood_D03_E	GSE115785	Wholeblood	D03	Infected	ribo-depletion	Makona	RF	NO	28787873	56,54	89,09
GSE115785_Wholeblood_D03_F	GSE115785	Wholeblood	D03	Infected	ribo-depletion	Makona	RF	NO	58278918	64,43	94,82
GSE115785_Wholeblood_D03_G	GSE115785	Wholeblood	D03	Infected	ribo-depletion	Makona	RF	NO	44315926	61,91	91,49
GSE115785_Wholeblood_D03_H	GSE115785	Wholeblood	D03	Infected	ribo-depletion	Makona	RF	NO	101366957	68,93	94,46
GSE115785_Wholeblood_D03_I	GSE115785	Wholeblood	D03	Infected	ribo-depletion	Makona	RF	NO	45107337	68,23	90,03
GSE115785_Wholeblood_D03_J	GSE115785	Wholeblood	D03	Infected	ribo-depletion	Makona	RF	NO	122257791	69,1	98,25
GSE115785_Wholeblood_D03_K	GSE115785	Wholeblood	D03	Infected	ribo-depletion	Makona	RF	NO	71382493	73,92	99,64
GSE115785_Wholeblood_D03_L	GSE115785	Wholeblood	D03	Infected	ribo-depletion	Makona	RF	NO	40153337	68,48	97,72
GSE115785_Wholeblood_D05_A	GSE115785	Wholeblood	D05	Infected	ribo-depletion	Makona	RF	NO	42265119	65,84	90,91
GSE115785_Wholeblood_D05_B	GSE115785	Wholeblood	D05	Infected	ribo-depletion	Makona	RF	NO	33550723	63,75	86,93
GSE115785_Wholeblood_D05_C	GSE115785	Wholeblood	D05	Infected	ribo-depletion	Makona	RF	NO	57509727	70,77	87,75
GSE115785_Wholeblood_D05_D	GSE115785	Wholeblood	D05	Infected	ribo-depletion	Makona	RF	NO	41462906	74,73	99,01
GSE115785_Wholeblood_D05_E	GSE115785	Wholeblood	D05	Infected	ribo-depletion	Makona	RF	NO	48820284	67,54	88,88
GSE115785_Wholeblood_D05_F	GSE115785	Wholeblood	D05	Infected	ribo-depletion	Makona	RF	NO	68072335	70,98	95,96
GSE115785_Wholeblood_D05_G	GSE115785	Wholeblood	D05	Infected	ribo-depletion	Makona	RF	NO	42423629	68,56	86,46
GSE115785_Wholeblood_D05_H	GSE115785	Wholeblood	D05	Infected	ribo-depletion	Makona	RF	NO	87408641	73,77	95,74
GSE115785_Wholeblood_D05_I	GSE115785	Wholeblood	D05	Infected	ribo-depletion	Makona	RF	NO	54081218	71,09	86,52
GSE115785_Wholeblood_D05_J	GSE115785	Wholeblood	D05	Infected	ribo-depletion	Makona	RF	NO	46481074	72,13	98,08
GSE115785_Wholeblood_D05_K	GSE115785	Wholeblood	D05	Infected	ribo-depletion	Makona	RF	NO	39942219	74,88	99,23
GSE115785_Wholeblood_D07_A	GSE115785	Wholeblood	D07	Infected	ribo-depletion	Makona	RF	NO	46461496	69,07	90,53
GSE115785_Wholeblood_D07_B	GSE115785	Wholeblood	D07	Infected	ribo-depletion	Makona	RF	NO	36175096	66,6	91,65
GSE115785_Wholeblood_D07_C	GSE115785	Wholeblood	D07	Infected	ribo-depletion	Makona	RF	NO	37788087	66,96	81,97
GSE115785_Wholeblood_D07_D	GSE115785	Wholeblood	D07	Infected	ribo-depletion	Makona	RF	NO	55840176	73,89	99,41
GSE115785_Wholeblood_D07_F	GSE115785	Wholeblood	D07	Infected	ribo-depletion	Makona	RF	NO	67205808	70,54	91,12
GSE115785_Wholeblood_D07_G	GSE115785	Wholeblood	D07	Infected	ribo-depletion	Makona	RF	NO	37072900	58,78	86,8
GSE115785_Wholeblood_D07_I	GSE115785	Wholeblood	D07	Infected	ribo-depletion	Makona	RF	NO	38409562	64,95	87,64
GSE115785_Wholeblood_D07_J	GSE115785	Wholeblood	D07	Infected	ribo-depletion	Makona	RF	NO	46988573	72,52	99,14
GSE115785_Wholeblood_D07_K	GSE115785	Wholeblood	D07	Infected	ribo-depletion	Makona	RF	NO	59124245	72,37	99,74
GSE115785_Wholeblood_D09_D	GSE115785	Wholeblood	D09	Infected	ribo-depletion	Makona	RF	NO	35710243	71,93	96,2
GSE115785_Wholeblood_D-13_A	GSE115785	Wholeblood	D-13	Not Infected	ribo-depletion	Makona	RF	NO	33500106	61,45	92,24
GSE115785_Wholeblood_D-13_E	GSE115785	Wholeblood	D-13	Not Infected	ribo-depletion	Makona	RF	NO	42755957	60,64	92,78
GSE115785_Wholeblood_D-13_F	GSE115785	Wholeblood	D-13	Not Infected	ribo-depletion	Makona	RF	NO	50922075	61,98	96,31
GSE115785_Wholeblood_D-13_G	GSE115785	Wholeblood	D-13	Not Infected	ribo-depletion	Makona	RF	NO	43873313	66,38	90,92
GSE115785_Wholeblood_D-13_H	GSE115785	Wholeblood	D-13	Not Infected	ribo-depletion	Makona	RF	NO	24397185	68,09	91,24
GSE115785_Wholeblood_D-13_I	GSE115785	Wholeblood	D-13	Not Infected	ribo-depletion	Makona	RF	NO	65850126	69,83	98,31
GSE115785_Wholeblood_D-13_J	GSE115785	Wholeblood	D-13	Not Infected	ribo-depletion	Makona	RF	NO	20271077	66,07	93,33
GSE115785_Wholeblood_D-13_K	GSE115785	Wholeblood	D-13	Not Infected	ribo-depletion	Makona	RF	NO	34977635	53,85	99,34
GSE115785_Wholeblood_D-13_L	GSE115785	Wholeblood	D-13	Not Infected	ribo-depletion	Makona	RF	NO	114712490	68,71	99,65
GSE115785_Wholeblood_NEC1_E	GSE115785	Wholeblood	NEC1	Infected	ribo-depletion	Makona	RF	NO	45557925	71,75	87,59
GSE115785_Wholeblood_NEC2_E	GSE115785	Wholeblood	NEC2	Infected	ribo-depletion	Makona	RF	NO	42355101	75,13	82,52
GSE115785_Wholeblood_NEC_A	GSE115785	Wholeblood	NEC	Infected	ribo-depletion	Makona	RF	NO	56639530	70,54	90,42
GSE115785_Wholeblood_NEC_B	GSE115785	Wholeblood	NEC	Infected	ribo-depletion	Makona	RF	NO	56503450	70,73	95,9
GSE115785_Wholeblood_NEC_D	GSE115785	Wholeblood	NEC	Infected	ribo-depletion	Makona	RF	NO	43406838	58,17	92,71
GSE115785_Wholeblood_NEC_F	GSE115785	Wholeblood	NEC	Infected	ribo-depletion	Makona	RF	NO	56957117	70,45	93,75
GSE115785_Wholeblood_NEC_H	GSE115785	Wholeblood	NEC	Infected	ribo-depletion	Makona	RF	NO	17097548	68,21	87,11
SABio_Adrenal-L_CtrlAb_NHP6	SABio	Adrenal-L	D08	Infected + CtrlAb	ribo-depletion	Makona	RF	NO	10588393	64,72	97,44
SABio_Adrenal-L_EbovAb_NHP10	SABio	Adrenal-L	D09	Infected + EbovAb	ribo-depletion	Makona	RF	NO	14934911	60,13	85,2
SABio_Adrenal-L_EbovAb_NHP11	SABio	Adrenal-L	D12	Infected + EbovAb	ribo-depletion	Makona	RF	NO	13896156	55,56	84,05
SABio_Brain_CtrlAb_NHP6	SABio	Brain	D08	Infected + CtrlAb	ribo-depletion	Makona	RF	NO	12326568	78,09	94,69
SABio_Brain_CtrlAb_NHP4	SABio	Brain	D08	Infected + CtrlAb	ribo-depletion	Makona	RF	NO	12215236	75,49	90,85
SABio_Brain_EbovAb_NHP10	SABio	Brain	D09	Infected + EbovAb	ribo-depletion	Makona	RF	NO	13261974	80,38	92,27
SABio_Brain_EbovAb_NHP9	SABio	Brain	D08	Infected + EbovAb	ribo-depletion	Makona	RF	NO	10411534	77,55	98,12
SABio_Brain_EbovAb_NHP14	SABio	Brain	D29	Infected + EbovAb	ribo-depletion	Makona	RF	NO	10562670	65,27	94,97
SABio_Brain_EbovAb_NHP13	SABio	Brain	D29	Infected + EbovAb	ribo-depletion	Makona	RF	NO	13188481	71,35	97,97
SABio_CSF_EbovAb_NHP10	SABio	CSF	D09	Infected + EbovAb	ribo-depletion	Makona	RF	NO	11479254	72,03	99,28
SABio_CSF_EbovAb_NHP11	SABio	CSF	D12	Infected + EbovAb	ribo-depletion	Makona	RF	NO	16536516	80,16	99,31
SABio_Kidney-L_CtrlAb_NHP6	SABio	Kidney-L	D08	Infected + CtrlAb	ribo-depletion	Makona	RF	NO	12474345	36,25	81,88
SABio_Kidney-L_EbovAb_NHP11	SABio	Kidney-L	D12	Infected + EbovAb	ribo-depletion	Makona	RF	NO	10068288	34,01	85,14
SABio_Liver_CtrlAb_NHP6	SABio	Liver	D08	Infected + CtrlAb	ribo-depletion	Makona	RF	NO	15026501	54,87	89,84
SABio_Liver_EbovAb_NHP11	SABio	Liver	D12	Infected + EbovAb	ribo-depletion	Makona	RF	NO	12571152	42,33	89,45
SABio_LN-ax-R_EbovAb_NHP10	SABio	LN-ax-R	D09	Infected + EbovAb	ribo-depletion	Makona	RF	NO	19201028	56,98	87,69
SABio_LN-ax-R_EbovAb_NHP11	SABio	LN-ax-R	D12	Infected + EbovAb	ribo-depletion	Makona	RF	NO	19694363	54,63	92,79
SABio_LN-ing_CtrlAb_NHP6	SABio	LN-ing	D08	Infected + CtrlAb	ribo-depletion	Makona	RF	NO	11602704	60,64	86,18
SABio_LN-ing_EbovAb_NHP10	SABio	LN-ing	D09	Infected + EbovAb	ribo-depletion	Makona	RF	NO	15711502	62,11	85,81
SABio_LN-ing_EbovAb_NHP11	SABio	LN-ing	D12	Infected + EbovAb	ribo-depletion	Makona	RF	NO	11497764	44,56	90,55
SABio_LN-mes_CtrlAb_NHP6	SABio	LN-mes	D08	Infected + CtrlAb	ribo-depletion	Makona	RF	NO	22696372	63,45	85,14
SABio_LN-mes_EbovAb_NHP10	SABio	LN-mes	D09	Infected + EbovAb	ribo-depletion	Makona	RF	NO	11469283	57,35	98,38
SABio_LN-mes_EbovAb_NHP11	SABio	LN-mes	D12	Infected + EbovAb	ribo-depletion	Makona	RF	NO	14905088	51,81	83,87
SABio_Lung_CtrlAb_NHP6	SABio	Lung	D08	Infected + CtrlAb	ribo-depletion	Makona	RF	NO	11845708	44,59	85,84
SABio_Lung_EbovAb_NHP10	SABio	Lung	D09	Infected + EbovAb	ribo-depletion	Makona	RF	NO	25608545	59,64	81,17
SABio_Lung_EbovAb_NHP11	SABio	Lung	D12	Infected + EbovAb	ribo-depletion	Makona	RF	NO	15335986	60,12	92,05
SABio_Ovary-L_EbovAb_NHP10	SABio	Ovary-L	D09	Infected + EbovAb	ribo-depletion	Makona	RF	NO	18416367	62,53	80,43
SABio_Ovary-L_EbovAb_NHP11	SABio	Ovary-L	D12	Infected + EbovAb	ribo-depletion	Makona	RF	NO	10872215	77,34	95,71
SABio_Ovary-R_CtrlAb_NHP6	SABio	Ovary-R	D08	Infected + CtrlAb	ribo-depletion	Makona	RF	NO	21543749	58,34	87,78
SABio_Ovary-R_EbovAb_NHP10	SABio	Ovary-R	D09	Infected + EbovAb	ribo-depletion	Makona	RF	NO	15385289	57,84	85,74
SABio_Ovary-R_EbovAb_NHP11	SABio	Ovary-R	D12	EbovAbInfected + EbovAb	ribo-depletion	Makona	RF	NO	23942228	82,22	93,44
SABio_Serum_CtrlAb_NHP6	SABio	Serum	D08	Infected + CtrlAb	ribo-depletion	Makona	RF	NO	16772431	83,53	98,86
SABio_Serum_EbovAb_NHP10	SABio	Serum	D09	Infected + EbovAb	ribo-depletion	Makona	RF	NO	14574050	66,3	93,96
SABio_Serum_EbovAb_NHP11	SABio	Serum	D12	Infected + EbovAb	ribo-depletion	Makona	RF	NO	12490857	84,88	99,36
SABio_Skin-Les_CtrlAb_NHP6	SABio	Skin-Les	D08	Infected + CtrlAb	ribo-depletion	Makona	RF	NO	19069685	68,05	77,41
SABio_Skin-Les_EbovAb_NHP10	SABio	Skin-Les	D09	Infected + EbovAb	ribo-depletion	Makona	RF	NO	18096024	70,09	76,84
SABio_Skin-Les_EbovAb_NHP11	SABio	Skin-Les	D12	Infected + EbovAb	ribo-depletion	Makona	RF	NO	23645597	63,39	77,09
SABio_Spleen_CtrlAb_NHP6	SABio	Spleen	D08	Infected + CtrlAb	ribo-depletion	Makona	RF	NO	14919879	63	86,42
SABio_Spleen_EbovAb_NHP10	SABio	Spleen	D09	Infected + EbovAb	ribo-depletion	Makona	RF	NO	17066190	53,64	85,18
SABio_Spleen_EbovAb_NHP11	SABio	Spleen	D12	Infected + EbovAb	ribo-depletion	Makona	RF	NO	19770401	59,65	91,61
SABio_Testis-L_EbovAb_NHP14	SABio	Testis-L	D29	Infected + EbovAb	ribo-depletion	Makona	RF	NO	16989748	77,4	94,53
SABio_Testis-R_EbovAb_NHP14	SABio	Testis-R	D29	Infected + EbovAb	ribo-depletion	Makona	RF	NO	14618042	76,81	94,75
SABio_Testis-R_EbovAb_NHP13	SABio	Testis-R	D29	Infected + EbovAb	ribo-depletion	Makona	RF	NO	11346406	81,81	94,5
Zyagen_Adrenal_D000_REP1	Zyagen	Adrenal	D000	Not infected	ribo-depletion	-	FR	YES	25399634	85,83	82,84
Zyagen_Adrenal_D000_REP2	Zyagen	Adrenal	D000	Not infected	ribo-depletion	-	FR	YES	12184550	82,7	82,94
Zyagen_Brain_D000_REP1	Zyagen	Brain	D000	Not infected	ribo-depletion	-	FR	YES	24768121	87,16	82,16
Zyagen_Brain_D000_REP2	Zyagen	Brain	D000	Not infected	ribo-depletion	-	FR	YES	16721225	85,35	83,71
Zyagen_Kidney_D000_REP1	Zyagen	Kidney	D000	Not infected	ribo-depletion	-	FR	YES	19141607	86,65	84,78
Zyagen_Kidney_D000_REP2	Zyagen	Kidney	D000	Not infected	ribo-depletion	-	FR	YES	32484986	88,22	84,95
Zyagen_Liver_D000_REP1	Zyagen	Liver	D000	Not infected	ribo-depletion	-	FR	YES	10435336	82,28	87,54
Zyagen_Liver_D000_REP2	Zyagen	Liver	D000	Not infected	ribo-depletion	-	FR	YES	10585032	83,3	88,24
Zyagen_LN_D000_REP1	Zyagen	LN	D000	Not infected	ribo-depletion	-	FR	YES	24786380	86,48	86,28
Zyagen_LN_D000_REP2	Zyagen	LN	D000	Not infected	ribo-depletion	-	FR	YES	24976660	87,19	88,63
Zyagen_Ovary_D000_REP1	Zyagen	Ovary	D000	Not infected	ribo-depletion	-	FR	YES	26619032	86,47	86,8
Zyagen_Skin_D000_REP2	Zyagen	Skin	D000	Not infected	ribo-depletion	-	FR	YES	15719146	86,82	86,95
Zyagen_SpinalCord_D000_REP2	Zyagen	SpinalCord	D000	Not infected	ribo-depletion	-	FR	YES	14673344	85,46	83,61
Zyagen_Spleen_D000_REP1	Zyagen	Spleen	D000	Not infected	ribo-depletion	-	FR	YES	33529595	87,46	87,37
Zyagen_Spleen_D000_REP2	Zyagen	Spleen	D000	Not infected	ribo-depletion	-	FR	YES	24595597	87,72	89,35
Zyagen_Testis_D000_REP1	Zyagen	Testis	D000	Not infected	ribo-depletion	-	FR	YES	17176833	86,56	86,74
