## Supplemental Table S2 for "*In vivo* single-cell profiling of lncRNAs during Ebola virus infection"

gene_id	annotation_origin	ortholog_found	ortholog	reported_in_immlnc	DE_celltype	DE_stage	DE_coefficient	DE_fdr	DE_direction	community_members	community_members_id	cis_genes_id
ENSMMUG00000028689	annotated	FALSE	NA	FALSE	B	early	0,2523416544	1,03E-05	up	NA	NA	NA
ENSMMUG00000057439	annotated	TRUE	RP11-528A4.2	FALSE	B	early	-0,7249537438	6,97E-07	down	NA	NA	NA
ENSMMUG00000062012	annotated	TRUE	RP11-320M2.1	TRUE	B	early	0,2899357765	2,77E-09	up	NA	NA	NA
ENSMMUG00000064224	annotated	FALSE	NA	FALSE	B	early	0,51466839	1,01E-12	up	S100A9; GBP3; PLAC8; S100A8; ISG15; DST; ENSMMUG00000064224; MAMU.DRA; ENSMMUG00000052609; HBA; RPLP2; IFIT2; ENSMMUG00000055885; IFI44; MX1; SOD2; ENSMMUG00000062255; ATP5F1E; ENSMMUG00000010266; SLC29A1; SLC25A3; PLAAT4; ENSMMUG00000041188; S100P; GMFG	ENSMMUG00000006868; ENSMMUG00000000662; ENSMMUG00000022311; ENSMMUG00000044778; ENSMMUG00000050757; ENSMMUG00000000777; ENSMMUG00000064224; ENSMMUG00000039082; ENSMMUG00000052609; ENSMMUG00000029310; ENSMMUG00000020627; ENSMMUG00000061761; ENSMMUG00000055885; ENSMMUG00000002350; ENSMMUG00000015329; ENSMMUG00000050418; ENSMMUG00000062255; ENSMMUG00000053623; ENSMMUG00000010266; ENSMMUG00000022685;…	ENSMMUG00000061756; ENSMMUG00000062821; ENSMMUG00000001313; ENSMMUG00000004730; ENSMMUG00000006835
MSTRG.168139	novel	FALSE	NA	FALSE	B	early	-0,2728945349	6,33E-03	down	ETS1; GIMAP7; IL7R; AL928768.3; LINC00861; MSTRG.168139	ENSMMUG00000020706; ENSMMUG00000017640; ENSMMUG00000001676; ENSMMUG00000040771; MSTRG.238227; MSTRG.168139	NA
MSTRG.190818	novel	FALSE	NA	FALSE	B	early	0,2155360092	3,26E-08	up	NA	NA	NA
MSTRG.216155	novel	FALSE	NA	FALSE	B	early	-0,3145227148	2,22E-09	down	NA	NA	NA
MSTRG.236539	novel	FALSE	NA	FALSE	B	early	-0,2094986601	5,71E-19	down	NA	NA	NA
MSTRG.82988	novel	FALSE	NA	FALSE	B	early	-0,2191263506	1,55E-03	down	NA	NA	NA
ENSMMUG00000051662	annotated	FALSE	NA	FALSE	B	late	0,3005765497	4,97E-32	up	NA	NA	NA
ENSMMUG00000051762	annotated	TRUE	CTD-2571L23.8	TRUE	B	late	-0,2382268058	4,78E-166	down	NA	NA	ENSMMUG00000014591; ENSMMUG00000014293
ENSMMUG00000052593	annotated	FALSE	NA	FALSE	B	late	0,5673774629	2,27E-12	up	NA	NA	ENSMMUG00000011817; ENSMMUG00000011821; ENSMMUG00000015932
ENSMMUG00000054930	annotated	FALSE	NA	FALSE	B	late	-0,3096464057	6,84E-19	down	NA	NA	NA
ENSMMUG00000057439	annotated	TRUE	RP11-528A4.2	FALSE	B	late	-0,8921861881	3,95E-19	down	NA	NA	NA
ENSMMUG00000061913	annotated	FALSE	NA	FALSE	B	late	-0,6846544028	2,94E-25	down	NA	NA	NA
ENSMMUG00000061948	annotated	TRUE	RP11-196E1.3	TRUE	B	late	0,3172457206	2,15E-38	up	NA	NA	ENSMMUG00000009316; ENSMMUG00000016894; ENSMMUG00000044496; ENSMMUG00000016946; ENSMMUG00000014864
ENSMMUG00000064224	annotated	FALSE	NA	FALSE	B	late	-0,3367491419	1,34E-160	down	S100A9; GBP3; PLAC8; S100A8; ISG15; DST; ENSMMUG00000064224; MAMU.DRA; ENSMMUG00000052609; HBA; RPLP2; IFIT2; ENSMMUG00000055885; IFI44; MX1; SOD2; ENSMMUG00000062255; ATP5F1E; ENSMMUG00000010266; SLC29A1; SLC25A3; PLAAT4; ENSMMUG00000041188; S100P; GMFG	ENSMMUG00000006868; ENSMMUG00000000662; ENSMMUG00000022311; ENSMMUG00000044778; ENSMMUG00000050757; ENSMMUG00000000777; ENSMMUG00000064224; ENSMMUG00000039082; ENSMMUG00000052609; ENSMMUG00000029310; ENSMMUG00000020627; ENSMMUG00000061761; ENSMMUG00000055885; ENSMMUG00000002350; ENSMMUG00000015329; ENSMMUG00000050418; ENSMMUG00000062255; ENSMMUG00000053623; ENSMMUG00000010266; ENSMMUG00000022685;…	ENSMMUG00000061756; ENSMMUG00000062821; ENSMMUG00000001313; ENSMMUG00000004730; ENSMMUG00000006835
ENSMMUG00000064531	annotated	FALSE	NA	FALSE	B	late	0,2209838105	1,01E-18	up	NA	NA	ENSMMUG00000000165; ENSMMUG00000017786; ENSMMUG00000022186; ENSMMUG00000006489
ENSMMUG00000064715	annotated	FALSE	NA	FALSE	B	late	0,6144923295	3,07E-26	up	NA	NA	ENSMMUG00000050761; ENSMMUG00000054038
MSTRG.10367	novel	FALSE	NA	FALSE	B	late	0,2088516908	8,33E-44	up	NA	NA	NA
MSTRG.127024	novel	FALSE	NA	FALSE	B	late	0,2362365562	4,50E-04	up	NA	NA	NA
MSTRG.135850	novel	FALSE	NA	FALSE	B	late	-0,3007481482	3,14E-29	down	NA	NA	NA
MSTRG.181325	novel	FALSE	NA	FALSE	B	late	0,2746935532	7,06E-70	up	FOSB; PSAP; FOS; VIM; CD163; KLF4; LYZ; XXbac-BPG248L24.13; ENSMMUG00000064139; FN1; FCN1; MIR22HG; VCAN; SERPINA1; LGALS3; ENSMMUG00000058644; KLF6; MAMU.A; CD74; MSTRG.181325; ANXA1; CDKN1A; ANXA2; ENSMMUG00000056183; RTN4; HBEGF; ZFP36; GADD45B; DUSP6; EIF4G2; ODF3B; ENSMMUG00000001210	ENSMMUG00000014430; ENSMMUG00000012969; ENSMMUG00000040100; ENSMMUG00000003193; ENSMMUG00000005150; ENSMMUG00000006088; ENSMMUG00000008987; ENSMMUG00000054038; ENSMMUG00000064139; ENSMMUG00000012321; ENSMMUG00000059959; ENSMMUG00000061044; ENSMMUG00000011513; ENSMMUG00000020426; ENSMMUG00000003565; ENSMMUG00000058644; ENSMMUG00000010696; ENSMMUG00000056914; ENSMMUG00000009113; MSTRG.181325; ENSMM…	NA
MSTRG.236539	novel	FALSE	NA	FALSE	B	late	-0,2262305969	7,54E-150	down	NA	NA	NA
MSTRG.244576	novel	FALSE	NA	FALSE	B	late	0,381086149	2,04E-09	up	NA	NA	NA
MSTRG.251327	novel	FALSE	NA	FALSE	B	late	0,3086633875	1,61E-61	up	NA	NA	NA
MSTRG.254637	novel	FALSE	NA	FALSE	B	late	-0,3581734378	3,29E-19	down	NA	NA	NA
MSTRG.41243	novel	FALSE	NA	FALSE	B	late	0,3825381287	1,01E-04	up	NA	NA	NA
ENSMMUG00000057439	annotated	TRUE	RP11-528A4.2	FALSE	B	middle	-0,7351469283	9,20E-08	down	NA	NA	NA
MSTRG.140488	novel	FALSE	NA	FALSE	B	middle	-0,2151690714	7,48E-08	down	NA	NA	NA
MSTRG.155045	novel	FALSE	NA	FALSE	B	middle	0,3767146157	4,53E-06	up	NA	NA	NA
MSTRG.168139	novel	FALSE	NA	FALSE	B	middle	-0,2978022623	8,22E-03	down	ETS1; GIMAP7; IL7R; AL928768.3; LINC00861; MSTRG.168139	ENSMMUG00000020706; ENSMMUG00000017640; ENSMMUG00000001676; ENSMMUG00000040771; MSTRG.238227; MSTRG.168139	NA
MSTRG.236539	novel	FALSE	NA	FALSE	B	middle	-0,2545417746	1,17E-17	down	NA	NA	NA
MSTRG.253186	novel	FALSE	NA	FALSE	B	middle	0,2741626261	5,30E-25	up	ND2; MSTRG.253186; ENSMMUG00000052293; ENSMMUG00000028695; HBB; ENSMMUG00000058389; FTH1	ENSMMUG00000065356; MSTRG.253186; ENSMMUG00000052293; ENSMMUG00000028695; ENSMMUG00000041831; ENSMMUG00000058389; ENSMMUG00000015146	NA
MSTRG.81775	novel	FALSE	NA	FALSE	B	middle	0,3529301975	3,30E-08	up	NA	NA	NA
ENSMMUG00000044354	annotated	TRUE	ENTPD3-AS1	TRUE	Monocyte	early	-0,3417084037	1,58E-23	down	NA	NA	ENSMMUG00000014627; ENSMMUG00000058393
ENSMMUG00000049855	annotated	FALSE	NA	FALSE	Monocyte	early	0,3671766498	4,28E-21	up	RNF213; ENSMMUG00000049855; UTRN; SYNE2; ENSMMUG00000019021; DDX60L; CTSB; ENSMMUG00000020716; ANKRD11; ENSMMUG00000002075; RPS27A; ENSMMUG00000055457; ENSMMUG00000006463; ENSMMUG00000002324; PM20D2	ENSMMUG00000005455; ENSMMUG00000049855; ENSMMUG00000019438; ENSMMUG00000001008; ENSMMUG00000019021; ENSMMUG00000003634; ENSMMUG00000019212; ENSMMUG00000020716; ENSMMUG00000017161; ENSMMUG00000002075; ENSMMUG00000013907; ENSMMUG00000055457; ENSMMUG00000006463; ENSMMUG00000002324; ENSMMUG00000014942	ENSMMUG00000008223
ENSMMUG00000056631	annotated	TRUE	CCND2-AS1	TRUE	Monocyte	early	-0,2639202224	1,26E-09	down	NA	NA	ENSMMUG00000008546
ENSMMUG00000058566	annotated	TRUE	RAMP2-AS1	TRUE	Monocyte	early	-0,2533038687	1,52E-04	down	FCGR3; MS4A7; ITM2B; CTD-2325A15.5; CX3CR1; CFD; MSTRG.195139; LTA4H; GUCY1A1; ITGAX; GUCY1B1; COX8A; MSTRG.17705; CERKL; MSTRG.228510; PALLD; MSTRG.137660; CASP12; ADA; RAMP2-AS1; TOB1; C15H9orf78	ENSMMUG00000016206; ENSMMUG00000040935; ENSMMUG00000007888; MSTRG.200962; ENSMMUG00000065286; ENSMMUG00000028947; MSTRG.195139; ENSMMUG00000009312; ENSMMUG00000023244; ENSMMUG00000014349; ENSMMUG00000005447; ENSMMUG00000053930; MSTRG.17705; ENSMMUG00000015344; MSTRG.228510; ENSMMUG00000007365; MSTRG.137660; ENSMMUG00000016548; ENSMMUG00000010603; ENSMMUG00000058566; ENSMMUG00000022740; ENSMMUG000…	ENSMMUG00000014755; ENSMMUG00000055312; ENSMMUG00000006407; ENSMMUG00000010433; ENSMMUG00000002150; ENSMMUG00000008090; ENSMMUG00000010707; ENSMMUG00000016001
ENSMMUG00000061044	annotated	TRUE	MIR22HG	TRUE	Monocyte	early	0,3317217524	2,34E-03	up	FOSB; PSAP; FOS; VIM; CD163; KLF4; LYZ; XXbac-BPG248L24.13; ENSMMUG00000064139; FN1; FCN1; MIR22HG; VCAN; SERPINA1; LGALS3; ENSMMUG00000058644; KLF6; MAMU.A; CD74; MSTRG.181325; ANXA1; CDKN1A; ANXA2; ENSMMUG00000056183; RTN4; HBEGF; ZFP36; GADD45B; DUSP6; EIF4G2; ODF3B; ENSMMUG00000001210	ENSMMUG00000014430; ENSMMUG00000012969; ENSMMUG00000040100; ENSMMUG00000003193; ENSMMUG00000005150; ENSMMUG00000006088; ENSMMUG00000008987; ENSMMUG00000054038; ENSMMUG00000064139; ENSMMUG00000012321; ENSMMUG00000059959; ENSMMUG00000061044; ENSMMUG00000011513; ENSMMUG00000020426; ENSMMUG00000003565; ENSMMUG00000058644; ENSMMUG00000010696; ENSMMUG00000056914; ENSMMUG00000009113; MSTRG.181325; ENSMM…	ENSMMUG00000008130; ENSMMUG00000020527; ENSMMUG00000011604; ENSMMUG00000020524
ENSMMUG00000061410	annotated	FALSE	NA	FALSE	Monocyte	early	-0,232253303	3,51E-11	down	NA	NA	ENSMMUG00000052432
ENSMMUG00000062255	annotated	FALSE	NA	FALSE	Monocyte	early	-0,2424808199	3,59E-69	down	S100A9; GBP3; PLAC8; S100A8; ISG15; DST; ENSMMUG00000064224; MAMU.DRA; ENSMMUG00000052609; HBA; RPLP2; IFIT2; ENSMMUG00000055885; IFI44; MX1; SOD2; ENSMMUG00000062255; ATP5F1E; ENSMMUG00000010266; SLC29A1; SLC25A3; PLAAT4; ENSMMUG00000041188; S100P; GMFG	ENSMMUG00000006868; ENSMMUG00000000662; ENSMMUG00000022311; ENSMMUG00000044778; ENSMMUG00000050757; ENSMMUG00000000777; ENSMMUG00000064224; ENSMMUG00000039082; ENSMMUG00000052609; ENSMMUG00000029310; ENSMMUG00000020627; ENSMMUG00000061761; ENSMMUG00000055885; ENSMMUG00000002350; ENSMMUG00000015329; ENSMMUG00000050418; ENSMMUG00000062255; ENSMMUG00000053623; ENSMMUG00000010266; ENSMMUG00000022685;…	ENSMMUG00000001645; ENSMMUG00000018500; ENSMMUG00000013558
ENSMMUG00000062941	annotated	TRUE	HCG18	TRUE	Monocyte	early	-0,2306687976	2,66E-07	down	NA	NA	ENSMMUG00000050016; ENSMMUG00000050761; ENSMMUG00000051745; ENSMMUG00000054038; ENSMMUG00000058325; ENSMMUG00000056914; ENSMMUG00000006524
ENSMMUG00000064224	annotated	FALSE	NA	FALSE	Monocyte	early	0,5644695939	3,01E-21	up	S100A9; GBP3; PLAC8; S100A8; ISG15; DST; ENSMMUG00000064224; MAMU.DRA; ENSMMUG00000052609; HBA; RPLP2; IFIT2; ENSMMUG00000055885; IFI44; MX1; SOD2; ENSMMUG00000062255; ATP5F1E; ENSMMUG00000010266; SLC29A1; SLC25A3; PLAAT4; ENSMMUG00000041188; S100P; GMFG	ENSMMUG00000006868; ENSMMUG00000000662; ENSMMUG00000022311; ENSMMUG00000044778; ENSMMUG00000050757; ENSMMUG00000000777; ENSMMUG00000064224; ENSMMUG00000039082; ENSMMUG00000052609; ENSMMUG00000029310; ENSMMUG00000020627; ENSMMUG00000061761; ENSMMUG00000055885; ENSMMUG00000002350; ENSMMUG00000015329; ENSMMUG00000050418; ENSMMUG00000062255; ENSMMUG00000053623; ENSMMUG00000010266; ENSMMUG00000022685;…	ENSMMUG00000061756; ENSMMUG00000062821; ENSMMUG00000001313; ENSMMUG00000004730; ENSMMUG00000006835
MSTRG.112806	novel	FALSE	NA	FALSE	Monocyte	early	-0,295912115	1,72E-05	down	NA	NA	NA
MSTRG.121256	novel	FALSE	NA	FALSE	Monocyte	early	-0,3458787235	3,38E-22	down	NA	NA	NA
MSTRG.12484	novel	FALSE	NA	FALSE	Monocyte	early	-0,3232335255	2,09E-20	down	NA	NA	NA
MSTRG.137660	novel	FALSE	NA	FALSE	Monocyte	early	-0,2716434664	4,79E-05	down	FCGR3; MS4A7; ITM2B; CTD-2325A15.5; CX3CR1; CFD; MSTRG.195139; LTA4H; GUCY1A1; ITGAX; GUCY1B1; COX8A; MSTRG.17705; CERKL; MSTRG.228510; PALLD; MSTRG.137660; CASP12; ADA; RAMP2-AS1; TOB1; C15H9orf78	ENSMMUG00000016206; ENSMMUG00000040935; ENSMMUG00000007888; MSTRG.200962; ENSMMUG00000065286; ENSMMUG00000028947; MSTRG.195139; ENSMMUG00000009312; ENSMMUG00000023244; ENSMMUG00000014349; ENSMMUG00000005447; ENSMMUG00000053930; MSTRG.17705; ENSMMUG00000015344; MSTRG.228510; ENSMMUG00000007365; MSTRG.137660; ENSMMUG00000016548; ENSMMUG00000010603; ENSMMUG00000058566; ENSMMUG00000022740; ENSMMUG000…	NA
MSTRG.148301	novel	FALSE	NA	FALSE	Monocyte	early	0,3125908551	1,84E-05	up	NA	NA	NA
MSTRG.165259	novel	FALSE	NA	FALSE	Monocyte	early	0,4514263686	4,37E-08	up	NA	NA	NA
MSTRG.17705	novel	FALSE	NA	FALSE	Monocyte	early	-0,617242152	6,48E-04	down	FCGR3; MS4A7; ITM2B; CTD-2325A15.5; CX3CR1; CFD; MSTRG.195139; LTA4H; GUCY1A1; ITGAX; GUCY1B1; COX8A; MSTRG.17705; CERKL; MSTRG.228510; PALLD; MSTRG.137660; CASP12; ADA; RAMP2-AS1; TOB1; C15H9orf78	ENSMMUG00000016206; ENSMMUG00000040935; ENSMMUG00000007888; MSTRG.200962; ENSMMUG00000065286; ENSMMUG00000028947; MSTRG.195139; ENSMMUG00000009312; ENSMMUG00000023244; ENSMMUG00000014349; ENSMMUG00000005447; ENSMMUG00000053930; MSTRG.17705; ENSMMUG00000015344; MSTRG.228510; ENSMMUG00000007365; MSTRG.137660; ENSMMUG00000016548; ENSMMUG00000010603; ENSMMUG00000058566; ENSMMUG00000022740; ENSMMUG000…	NA
MSTRG.195139	novel	FALSE	NA	FALSE	Monocyte	early	0,3872795376	1,77E-12	up	FCGR3; MS4A7; ITM2B; CTD-2325A15.5; CX3CR1; CFD; MSTRG.195139; LTA4H; GUCY1A1; ITGAX; GUCY1B1; COX8A; MSTRG.17705; CERKL; MSTRG.228510; PALLD; MSTRG.137660; CASP12; ADA; RAMP2-AS1; TOB1; C15H9orf78	ENSMMUG00000016206; ENSMMUG00000040935; ENSMMUG00000007888; MSTRG.200962; ENSMMUG00000065286; ENSMMUG00000028947; MSTRG.195139; ENSMMUG00000009312; ENSMMUG00000023244; ENSMMUG00000014349; ENSMMUG00000005447; ENSMMUG00000053930; MSTRG.17705; ENSMMUG00000015344; MSTRG.228510; ENSMMUG00000007365; MSTRG.137660; ENSMMUG00000016548; ENSMMUG00000010603; ENSMMUG00000058566; ENSMMUG00000022740; ENSMMUG000…	NA
MSTRG.213929	novel	TRUE	OIP5-AS1	TRUE	Monocyte	early	-0,3019571923	1,99E-19	down	NA	NA	NA
MSTRG.215791	novel	FALSE	NA	FALSE	Monocyte	early	0,4895986257	2,10E-07	up	NA	NA	NA
MSTRG.219154	novel	FALSE	NA	FALSE	Monocyte	early	-0,2400656964	1,35E-04	down	NA	NA	NA
MSTRG.236576	novel	TRUE	KB-1507C5.4	TRUE	Monocyte	early	0,4744561465	4,09E-05	up	ENSMMUG00000060590; MALAT1; NEAT1; TUT7; TPT1; MSTRG.70021; RPS5; PHIP; PPP1R15A; SRRM2; ATP2B1; ZFC3H1; MSTRG.257860; NDUFB10; MSTRG.249349; MTSS1; KB-1507C5.4; ENSMMUG00000017466; BRD4	ENSMMUG00000060590; ENSMMUG00000052424; ENSMMUG00000058532; ENSMMUG00000003401; ENSMMUG00000022979; MSTRG.70021; ENSMMUG00000008729; ENSMMUG00000017186; ENSMMUG00000009223; ENSMMUG00000018858; ENSMMUG00000023378; ENSMMUG00000020943; MSTRG.257860; ENSMMUG00000057370; MSTRG.249349; ENSMMUG00000015494; MSTRG.236576; ENSMMUG00000017466; ENSMMUG00000021382	NA
MSTRG.248309	novel	TRUE	RP11-76P2.4	TRUE	Monocyte	early	0,2326915281	3,25E-19	up	NA	NA	NA
MSTRG.33	novel	FALSE	NA	FALSE	Monocyte	early	-0,2768475258	1,11E-06	down	NA	NA	NA
MSTRG.40403	novel	FALSE	NA	FALSE	Monocyte	early	0,7023497685	2,35E-14	up	NA	NA	NA
MSTRG.45089	novel	FALSE	NA	FALSE	Monocyte	early	-0,2946186795	8,80E-07	down	NA	NA	NA
MSTRG.53157	novel	FALSE	NA	FALSE	Monocyte	early	0,686665108	4,74E-17	up	NA	NA	NA
MSTRG.58553	novel	FALSE	NA	FALSE	Monocyte	early	0,2337530823	1,84E-35	up	NA	NA	NA
MSTRG.70021	novel	FALSE	NA	FALSE	Monocyte	early	0,492825834	1,98E-31	up	ENSMMUG00000060590; MALAT1; NEAT1; TUT7; TPT1; MSTRG.70021; RPS5; PHIP; PPP1R15A; SRRM2; ATP2B1; ZFC3H1; MSTRG.257860; NDUFB10; MSTRG.249349; MTSS1; KB-1507C5.4; ENSMMUG00000017466; BRD4	ENSMMUG00000060590; ENSMMUG00000052424; ENSMMUG00000058532; ENSMMUG00000003401; ENSMMUG00000022979; MSTRG.70021; ENSMMUG00000008729; ENSMMUG00000017186; ENSMMUG00000009223; ENSMMUG00000018858; ENSMMUG00000023378; ENSMMUG00000020943; MSTRG.257860; ENSMMUG00000057370; MSTRG.249349; ENSMMUG00000015494; MSTRG.236576; ENSMMUG00000017466; ENSMMUG00000021382	NA
MSTRG.72672	novel	FALSE	NA	FALSE	Monocyte	early	0,2466210381	1,09E-15	up	NA	NA	NA
MSTRG.85429	novel	FALSE	NA	FALSE	Monocyte	early	1,321576511	1,44E-36	up	NA	NA	NA
MSTRG.91171	novel	FALSE	NA	FALSE	Monocyte	early	0,5366365269	1,08E-31	up	NA	NA	NA
MSTRG.96272	novel	FALSE	NA	FALSE	Monocyte	early	0,2369899946	5,22E-07	up	NA	NA	NA
ENSMMUG00000045514	annotated	TRUE	LINC00877	TRUE	Monocyte	late	-0,3524676995	1,97E-123	down	NA	NA	ENSMMUG00000002889
ENSMMUG00000056106	annotated	FALSE	NA	FALSE	Monocyte	late	-0,3369363028	1,88E-31	down	NA	NA	NA
ENSMMUG00000056793	annotated	FALSE	NA	FALSE	Monocyte	late	0,3277443068	1,38E-17	up	NA	NA	ENSMMUG00000062821; ENSMMUG00000006835
ENSMMUG00000058532	annotated	TRUE	NEAT1	TRUE	Monocyte	late	-0,379236919	8,67E-10	down	ENSMMUG00000060590; MALAT1; NEAT1; TUT7; TPT1; MSTRG.70021; RPS5; PHIP; PPP1R15A; SRRM2; ATP2B1; ZFC3H1; MSTRG.257860; NDUFB10; MSTRG.249349; MTSS1; KB-1507C5.4; ENSMMUG00000017466; BRD4	ENSMMUG00000060590; ENSMMUG00000052424; ENSMMUG00000058532; ENSMMUG00000003401; ENSMMUG00000022979; MSTRG.70021; ENSMMUG00000008729; ENSMMUG00000017186; ENSMMUG00000009223; ENSMMUG00000018858; ENSMMUG00000023378; ENSMMUG00000020943; MSTRG.257860; ENSMMUG00000057370; MSTRG.249349; ENSMMUG00000015494; MSTRG.236576; ENSMMUG00000017466; ENSMMUG00000021382	ENSMMUG00000003972; ENSMMUG00000052424; ENSMMUG00000018776; ENSMMUG00000050788; ENSMMUG00000019837; ENSMMUG00000022606; ENSMMUG00000018768
ENSMMUG00000058566	annotated	TRUE	RAMP2-AS1	TRUE	Monocyte	late	-0,2974205656	1,80E-116	down	FCGR3; MS4A7; ITM2B; CTD-2325A15.5; CX3CR1; CFD; MSTRG.195139; LTA4H; GUCY1A1; ITGAX; GUCY1B1; COX8A; MSTRG.17705; CERKL; MSTRG.228510; PALLD; MSTRG.137660; CASP12; ADA; RAMP2-AS1; TOB1; C15H9orf78	ENSMMUG00000016206; ENSMMUG00000040935; ENSMMUG00000007888; MSTRG.200962; ENSMMUG00000065286; ENSMMUG00000028947; MSTRG.195139; ENSMMUG00000009312; ENSMMUG00000023244; ENSMMUG00000014349; ENSMMUG00000005447; ENSMMUG00000053930; MSTRG.17705; ENSMMUG00000015344; MSTRG.228510; ENSMMUG00000007365; MSTRG.137660; ENSMMUG00000016548; ENSMMUG00000010603; ENSMMUG00000058566; ENSMMUG00000022740; ENSMMUG000…	ENSMMUG00000014755; ENSMMUG00000055312; ENSMMUG00000006407; ENSMMUG00000010433; ENSMMUG00000002150; ENSMMUG00000008090; ENSMMUG00000010707; ENSMMUG00000016001
ENSMMUG00000058644	annotated	FALSE	NA	FALSE	Monocyte	late	-0,4318424998	3,01E-48	down	FOSB; PSAP; FOS; VIM; CD163; KLF4; LYZ; XXbac-BPG248L24.13; ENSMMUG00000064139; FN1; FCN1; MIR22HG; VCAN; SERPINA1; LGALS3; ENSMMUG00000058644; KLF6; MAMU.A; CD74; MSTRG.181325; ANXA1; CDKN1A; ANXA2; ENSMMUG00000056183; RTN4; HBEGF; ZFP36; GADD45B; DUSP6; EIF4G2; ODF3B; ENSMMUG00000001210	ENSMMUG00000014430; ENSMMUG00000012969; ENSMMUG00000040100; ENSMMUG00000003193; ENSMMUG00000005150; ENSMMUG00000006088; ENSMMUG00000008987; ENSMMUG00000054038; ENSMMUG00000064139; ENSMMUG00000012321; ENSMMUG00000059959; ENSMMUG00000061044; ENSMMUG00000011513; ENSMMUG00000020426; ENSMMUG00000003565; ENSMMUG00000058644; ENSMMUG00000010696; ENSMMUG00000056914; ENSMMUG00000009113; MSTRG.181325; ENSMM…	ENSMMUG00000006880; ENSMMUG00000000983; ENSMMUG00000011798; ENSMMUG00000022334; ENSMMUG00000043332; ENSMMUG00000016876; ENSMMUG00000016143; ENSMMUG00000018623
ENSMMUG00000059017	annotated	TRUE	SNHG6	TRUE	Monocyte	late	0,4190253963	1,15E-51	up	NA	NA	ENSMMUG00000014424
ENSMMUG00000061044	annotated	TRUE	MIR22HG	TRUE	Monocyte	late	-0,4313756868	8,98E-81	down	FOSB; PSAP; FOS; VIM; CD163; KLF4; LYZ; XXbac-BPG248L24.13; ENSMMUG00000064139; FN1; FCN1; MIR22HG; VCAN; SERPINA1; LGALS3; ENSMMUG00000058644; KLF6; MAMU.A; CD74; MSTRG.181325; ANXA1; CDKN1A; ANXA2; ENSMMUG00000056183; RTN4; HBEGF; ZFP36; GADD45B; DUSP6; EIF4G2; ODF3B; ENSMMUG00000001210	ENSMMUG00000014430; ENSMMUG00000012969; ENSMMUG00000040100; ENSMMUG00000003193; ENSMMUG00000005150; ENSMMUG00000006088; ENSMMUG00000008987; ENSMMUG00000054038; ENSMMUG00000064139; ENSMMUG00000012321; ENSMMUG00000059959; ENSMMUG00000061044; ENSMMUG00000011513; ENSMMUG00000020426; ENSMMUG00000003565; ENSMMUG00000058644; ENSMMUG00000010696; ENSMMUG00000056914; ENSMMUG00000009113; MSTRG.181325; ENSMM…	ENSMMUG00000008130; ENSMMUG00000020527; ENSMMUG00000011604; ENSMMUG00000020524
ENSMMUG00000061568	annotated	TRUE	AC004112.4	TRUE	Monocyte	late	0,2132521311	2,10E-57	up	NA	NA	ENSMMUG00000051440; ENSMMUG00000008729
ENSMMUG00000061948	annotated	TRUE	RP11-196E1.3	TRUE	Monocyte	late	-0,2249387159	0,00E+00	down	NA	NA	ENSMMUG00000009316; ENSMMUG00000016894; ENSMMUG00000044496; ENSMMUG00000016946; ENSMMUG00000014864
ENSMMUG00000062086	annotated	FALSE	NA	FALSE	Monocyte	late	-0,2578771463	4,13E-236	down	NA	NA	NA
ENSMMUG00000062255	annotated	FALSE	NA	FALSE	Monocyte	late	-0,3099296727	1,46E-246	down	S100A9; GBP3; PLAC8; S100A8; ISG15; DST; ENSMMUG00000064224; MAMU.DRA; ENSMMUG00000052609; HBA; RPLP2; IFIT2; ENSMMUG00000055885; IFI44; MX1; SOD2; ENSMMUG00000062255; ATP5F1E; ENSMMUG00000010266; SLC29A1; SLC25A3; PLAAT4; ENSMMUG00000041188; S100P; GMFG	ENSMMUG00000006868; ENSMMUG00000000662; ENSMMUG00000022311; ENSMMUG00000044778; ENSMMUG00000050757; ENSMMUG00000000777; ENSMMUG00000064224; ENSMMUG00000039082; ENSMMUG00000052609; ENSMMUG00000029310; ENSMMUG00000020627; ENSMMUG00000061761; ENSMMUG00000055885; ENSMMUG00000002350; ENSMMUG00000015329; ENSMMUG00000050418; ENSMMUG00000062255; ENSMMUG00000053623; ENSMMUG00000010266; ENSMMUG00000022685;…	ENSMMUG00000001645; ENSMMUG00000018500; ENSMMUG00000013558
ENSMMUG00000064224	annotated	FALSE	NA	FALSE	Monocyte	late	0,2623648624	3,35E-10	up	S100A9; GBP3; PLAC8; S100A8; ISG15; DST; ENSMMUG00000064224; MAMU.DRA; ENSMMUG00000052609; HBA; RPLP2; IFIT2; ENSMMUG00000055885; IFI44; MX1; SOD2; ENSMMUG00000062255; ATP5F1E; ENSMMUG00000010266; SLC29A1; SLC25A3; PLAAT4; ENSMMUG00000041188; S100P; GMFG	ENSMMUG00000006868; ENSMMUG00000000662; ENSMMUG00000022311; ENSMMUG00000044778; ENSMMUG00000050757; ENSMMUG00000000777; ENSMMUG00000064224; ENSMMUG00000039082; ENSMMUG00000052609; ENSMMUG00000029310; ENSMMUG00000020627; ENSMMUG00000061761; ENSMMUG00000055885; ENSMMUG00000002350; ENSMMUG00000015329; ENSMMUG00000050418; ENSMMUG00000062255; ENSMMUG00000053623; ENSMMUG00000010266; ENSMMUG00000022685;…	ENSMMUG00000061756; ENSMMUG00000062821; ENSMMUG00000001313; ENSMMUG00000004730; ENSMMUG00000006835
ENSMMUG00000064731	annotated	FALSE	NA	FALSE	Monocyte	late	-0,3535862607	1,10E-68	down	NA	NA	ENSMMUG00000053146; ENSMMUG00000021999; ENSMMUG00000004983
ENSMMUG00000064939	annotated	FALSE	NA	FALSE	Monocyte	late	-0,3098828642	1,46E-127	down	NA	NA	ENSMMUG00000046848; ENSMMUG00000018354
ENSMMUG00000065174	annotated	FALSE	NA	FALSE	Monocyte	late	0,4103548727	1,10E-208	up	NA	NA	NA
MSTRG.113508	novel	FALSE	NA	FALSE	Monocyte	late	-0,2299799178	6,05E-115	down	NA	NA	NA
MSTRG.127992	novel	FALSE	NA	FALSE	Monocyte	late	-0,2481382822	2,68E-101	down	NA	NA	NA
MSTRG.140004	novel	FALSE	NA	FALSE	Monocyte	late	-0,2934295108	8,76E-85	down	NA	NA	NA
MSTRG.14246	novel	FALSE	NA	FALSE	Monocyte	late	-0,342246888	1,08E-34	down	NA	NA	NA
MSTRG.153046	novel	TRUE	LINC01547	TRUE	Monocyte	late	-0,2123079663	3,07E-158	down	NA	NA	NA
MSTRG.168139	novel	FALSE	NA	FALSE	Monocyte	late	0,2868042069	3,88E-26	up	ETS1; GIMAP7; IL7R; AL928768.3; LINC00861; MSTRG.168139	ENSMMUG00000020706; ENSMMUG00000017640; ENSMMUG00000001676; ENSMMUG00000040771; MSTRG.238227; MSTRG.168139	NA
MSTRG.172011	novel	FALSE	NA	FALSE	Monocyte	late	-0,3118404979	1,99E-243	down	NA	NA	NA
MSTRG.181325	novel	FALSE	NA	FALSE	Monocyte	late	0,6888616216	8,50E-119	up	FOSB; PSAP; FOS; VIM; CD163; KLF4; LYZ; XXbac-BPG248L24.13; ENSMMUG00000064139; FN1; FCN1; MIR22HG; VCAN; SERPINA1; LGALS3; ENSMMUG00000058644; KLF6; MAMU.A; CD74; MSTRG.181325; ANXA1; CDKN1A; ANXA2; ENSMMUG00000056183; RTN4; HBEGF; ZFP36; GADD45B; DUSP6; EIF4G2; ODF3B; ENSMMUG00000001210	ENSMMUG00000014430; ENSMMUG00000012969; ENSMMUG00000040100; ENSMMUG00000003193; ENSMMUG00000005150; ENSMMUG00000006088; ENSMMUG00000008987; ENSMMUG00000054038; ENSMMUG00000064139; ENSMMUG00000012321; ENSMMUG00000059959; ENSMMUG00000061044; ENSMMUG00000011513; ENSMMUG00000020426; ENSMMUG00000003565; ENSMMUG00000058644; ENSMMUG00000010696; ENSMMUG00000056914; ENSMMUG00000009113; MSTRG.181325; ENSMM…	NA
MSTRG.181870	novel	FALSE	NA	FALSE	Monocyte	late	-0,2108655117	4,56E-182	down	NA	NA	NA
MSTRG.197170	novel	FALSE	NA	FALSE	Monocyte	late	0,2977704506	1,38E-74	up	NA	NA	NA
MSTRG.213929	novel	TRUE	OIP5-AS1	TRUE	Monocyte	late	-0,4819860601	8,59E-113	down	NA	NA	NA
MSTRG.228510	novel	FALSE	NA	FALSE	Monocyte	late	0,7728964391	1,97E-155	up	FCGR3; MS4A7; ITM2B; CTD-2325A15.5; CX3CR1; CFD; MSTRG.195139; LTA4H; GUCY1A1; ITGAX; GUCY1B1; COX8A; MSTRG.17705; CERKL; MSTRG.228510; PALLD; MSTRG.137660; CASP12; ADA; RAMP2-AS1; TOB1; C15H9orf78	ENSMMUG00000016206; ENSMMUG00000040935; ENSMMUG00000007888; MSTRG.200962; ENSMMUG00000065286; ENSMMUG00000028947; MSTRG.195139; ENSMMUG00000009312; ENSMMUG00000023244; ENSMMUG00000014349; ENSMMUG00000005447; ENSMMUG00000053930; MSTRG.17705; ENSMMUG00000015344; MSTRG.228510; ENSMMUG00000007365; MSTRG.137660; ENSMMUG00000016548; ENSMMUG00000010603; ENSMMUG00000058566; ENSMMUG00000022740; ENSMMUG000…	NA
MSTRG.238227	novel	TRUE	LINC00861	TRUE	Monocyte	late	0,5000242141	5,93E-23	up	ETS1; GIMAP7; IL7R; AL928768.3; LINC00861; MSTRG.168139	ENSMMUG00000020706; ENSMMUG00000017640; ENSMMUG00000001676; ENSMMUG00000040771; MSTRG.238227; MSTRG.168139	NA
MSTRG.249349	novel	FALSE	NA	FALSE	Monocyte	late	0,3562424445	1,79E-19	up	ENSMMUG00000060590; MALAT1; NEAT1; TUT7; TPT1; MSTRG.70021; RPS5; PHIP; PPP1R15A; SRRM2; ATP2B1; ZFC3H1; MSTRG.257860; NDUFB10; MSTRG.249349; MTSS1; KB-1507C5.4; ENSMMUG00000017466; BRD4	ENSMMUG00000060590; ENSMMUG00000052424; ENSMMUG00000058532; ENSMMUG00000003401; ENSMMUG00000022979; MSTRG.70021; ENSMMUG00000008729; ENSMMUG00000017186; ENSMMUG00000009223; ENSMMUG00000018858; ENSMMUG00000023378; ENSMMUG00000020943; MSTRG.257860; ENSMMUG00000057370; MSTRG.249349; ENSMMUG00000015494; MSTRG.236576; ENSMMUG00000017466; ENSMMUG00000021382	NA
MSTRG.251327	novel	FALSE	NA	FALSE	Monocyte	late	-0,2249775731	6,98E-47	down	NA	NA	NA
MSTRG.256941	novel	FALSE	NA	FALSE	Monocyte	late	-0,3772075332	3,96E-05	down	NA	NA	NA
MSTRG.257860	novel	FALSE	NA	FALSE	Monocyte	late	-0,2198828366	5,40E-17	down	ENSMMUG00000060590; MALAT1; NEAT1; TUT7; TPT1; MSTRG.70021; RPS5; PHIP; PPP1R15A; SRRM2; ATP2B1; ZFC3H1; MSTRG.257860; NDUFB10; MSTRG.249349; MTSS1; KB-1507C5.4; ENSMMUG00000017466; BRD4	ENSMMUG00000060590; ENSMMUG00000052424; ENSMMUG00000058532; ENSMMUG00000003401; ENSMMUG00000022979; MSTRG.70021; ENSMMUG00000008729; ENSMMUG00000017186; ENSMMUG00000009223; ENSMMUG00000018858; ENSMMUG00000023378; ENSMMUG00000020943; MSTRG.257860; ENSMMUG00000057370; MSTRG.249349; ENSMMUG00000015494; MSTRG.236576; ENSMMUG00000017466; ENSMMUG00000021382	NA
MSTRG.39065	novel	FALSE	NA	FALSE	Monocyte	late	0,3030075276	5,28E-56	up	NA	NA	NA
MSTRG.45089	novel	FALSE	NA	FALSE	Monocyte	late	-0,7562889537	2,29E-15	down	NA	NA	NA
MSTRG.47017	novel	FALSE	NA	FALSE	Monocyte	late	-0,2572186686	2,82E-25	down	NA	NA	NA
MSTRG.58057	novel	FALSE	NA	FALSE	Monocyte	late	0,2508788673	2,51E-120	up	NA	NA	NA
MSTRG.63739	novel	FALSE	NA	FALSE	Monocyte	late	0,3215928304	3,16E-12	up	NA	NA	NA
MSTRG.95330	novel	FALSE	NA	FALSE	Monocyte	late	-0,3335630275	2,30E-38	down	NA	NA	NA
ENSMMUG00000058532	annotated	TRUE	NEAT1	TRUE	Monocyte	middle	-0,7631586163	1,88E-16	down	ENSMMUG00000060590; MALAT1; NEAT1; TUT7; TPT1; MSTRG.70021; RPS5; PHIP; PPP1R15A; SRRM2; ATP2B1; ZFC3H1; MSTRG.257860; NDUFB10; MSTRG.249349; MTSS1; KB-1507C5.4; ENSMMUG00000017466; BRD4	ENSMMUG00000060590; ENSMMUG00000052424; ENSMMUG00000058532; ENSMMUG00000003401; ENSMMUG00000022979; MSTRG.70021; ENSMMUG00000008729; ENSMMUG00000017186; ENSMMUG00000009223; ENSMMUG00000018858; ENSMMUG00000023378; ENSMMUG00000020943; MSTRG.257860; ENSMMUG00000057370; MSTRG.249349; ENSMMUG00000015494; MSTRG.236576; ENSMMUG00000017466; ENSMMUG00000021382	ENSMMUG00000003972; ENSMMUG00000052424; ENSMMUG00000018776; ENSMMUG00000050788; ENSMMUG00000019837; ENSMMUG00000022606; ENSMMUG00000018768
ENSMMUG00000058566	annotated	TRUE	RAMP2-AS1	TRUE	Monocyte	middle	-0,4292742141	2,93E-24	down	FCGR3; MS4A7; ITM2B; CTD-2325A15.5; CX3CR1; CFD; MSTRG.195139; LTA4H; GUCY1A1; ITGAX; GUCY1B1; COX8A; MSTRG.17705; CERKL; MSTRG.228510; PALLD; MSTRG.137660; CASP12; ADA; RAMP2-AS1; TOB1; C15H9orf78	ENSMMUG00000016206; ENSMMUG00000040935; ENSMMUG00000007888; MSTRG.200962; ENSMMUG00000065286; ENSMMUG00000028947; MSTRG.195139; ENSMMUG00000009312; ENSMMUG00000023244; ENSMMUG00000014349; ENSMMUG00000005447; ENSMMUG00000053930; MSTRG.17705; ENSMMUG00000015344; MSTRG.228510; ENSMMUG00000007365; MSTRG.137660; ENSMMUG00000016548; ENSMMUG00000010603; ENSMMUG00000058566; ENSMMUG00000022740; ENSMMUG000…	ENSMMUG00000014755; ENSMMUG00000055312; ENSMMUG00000006407; ENSMMUG00000010433; ENSMMUG00000002150; ENSMMUG00000008090; ENSMMUG00000010707; ENSMMUG00000016001
ENSMMUG00000058644	annotated	FALSE	NA	FALSE	Monocyte	middle	-0,2904946989	1,54E-05	down	FOSB; PSAP; FOS; VIM; CD163; KLF4; LYZ; XXbac-BPG248L24.13; ENSMMUG00000064139; FN1; FCN1; MIR22HG; VCAN; SERPINA1; LGALS3; ENSMMUG00000058644; KLF6; MAMU.A; CD74; MSTRG.181325; ANXA1; CDKN1A; ANXA2; ENSMMUG00000056183; RTN4; HBEGF; ZFP36; GADD45B; DUSP6; EIF4G2; ODF3B; ENSMMUG00000001210	ENSMMUG00000014430; ENSMMUG00000012969; ENSMMUG00000040100; ENSMMUG00000003193; ENSMMUG00000005150; ENSMMUG00000006088; ENSMMUG00000008987; ENSMMUG00000054038; ENSMMUG00000064139; ENSMMUG00000012321; ENSMMUG00000059959; ENSMMUG00000061044; ENSMMUG00000011513; ENSMMUG00000020426; ENSMMUG00000003565; ENSMMUG00000058644; ENSMMUG00000010696; ENSMMUG00000056914; ENSMMUG00000009113; MSTRG.181325; ENSMM…	ENSMMUG00000006880; ENSMMUG00000000983; ENSMMUG00000011798; ENSMMUG00000022334; ENSMMUG00000043332; ENSMMUG00000016876; ENSMMUG00000016143; ENSMMUG00000018623
ENSMMUG00000063272	annotated	TRUE	LUCAT1	TRUE	Monocyte	middle	-0,2391833335	9,34E-50	down	NA	NA	NA
ENSMMUG00000064224	annotated	FALSE	NA	FALSE	Monocyte	middle	0,3684537193	9,19E-07	up	S100A9; GBP3; PLAC8; S100A8; ISG15; DST; ENSMMUG00000064224; MAMU.DRA; ENSMMUG00000052609; HBA; RPLP2; IFIT2; ENSMMUG00000055885; IFI44; MX1; SOD2; ENSMMUG00000062255; ATP5F1E; ENSMMUG00000010266; SLC29A1; SLC25A3; PLAAT4; ENSMMUG00000041188; S100P; GMFG	ENSMMUG00000006868; ENSMMUG00000000662; ENSMMUG00000022311; ENSMMUG00000044778; ENSMMUG00000050757; ENSMMUG00000000777; ENSMMUG00000064224; ENSMMUG00000039082; ENSMMUG00000052609; ENSMMUG00000029310; ENSMMUG00000020627; ENSMMUG00000061761; ENSMMUG00000055885; ENSMMUG00000002350; ENSMMUG00000015329; ENSMMUG00000050418; ENSMMUG00000062255; ENSMMUG00000053623; ENSMMUG00000010266; ENSMMUG00000022685;…	ENSMMUG00000061756; ENSMMUG00000062821; ENSMMUG00000001313; ENSMMUG00000004730; ENSMMUG00000006835
ENSMMUG00000064531	annotated	FALSE	NA	FALSE	Monocyte	middle	0,2480452577	1,20E-18	up	NA	NA	ENSMMUG00000000165; ENSMMUG00000017786; ENSMMUG00000022186; ENSMMUG00000006489
MSTRG.115092	novel	FALSE	NA	FALSE	Monocyte	middle	0,2349654971	2,37E-62	up	NA	NA	NA
MSTRG.16329	novel	FALSE	NA	FALSE	Monocyte	middle	-0,2694344125	2,60E-28	down	NA	NA	NA
MSTRG.17705	novel	FALSE	NA	FALSE	Monocyte	middle	-0,3862517354	3,82E-21	down	FCGR3; MS4A7; ITM2B; CTD-2325A15.5; CX3CR1; CFD; MSTRG.195139; LTA4H; GUCY1A1; ITGAX; GUCY1B1; COX8A; MSTRG.17705; CERKL; MSTRG.228510; PALLD; MSTRG.137660; CASP12; ADA; RAMP2-AS1; TOB1; C15H9orf78	ENSMMUG00000016206; ENSMMUG00000040935; ENSMMUG00000007888; MSTRG.200962; ENSMMUG00000065286; ENSMMUG00000028947; MSTRG.195139; ENSMMUG00000009312; ENSMMUG00000023244; ENSMMUG00000014349; ENSMMUG00000005447; ENSMMUG00000053930; MSTRG.17705; ENSMMUG00000015344; MSTRG.228510; ENSMMUG00000007365; MSTRG.137660; ENSMMUG00000016548; ENSMMUG00000010603; ENSMMUG00000058566; ENSMMUG00000022740; ENSMMUG000…	NA
MSTRG.19930	novel	FALSE	NA	FALSE	Monocyte	middle	-0,3357951062	2,45E-21	down	NA	NA	NA
MSTRG.200962	novel	TRUE	CTD-2325A15.5	FALSE	Monocyte	middle	-0,4443637232	1,84E-19	down	FCGR3; MS4A7; ITM2B; CTD-2325A15.5; CX3CR1; CFD; MSTRG.195139; LTA4H; GUCY1A1; ITGAX; GUCY1B1; COX8A; MSTRG.17705; CERKL; MSTRG.228510; PALLD; MSTRG.137660; CASP12; ADA; RAMP2-AS1; TOB1; C15H9orf78	ENSMMUG00000016206; ENSMMUG00000040935; ENSMMUG00000007888; MSTRG.200962; ENSMMUG00000065286; ENSMMUG00000028947; MSTRG.195139; ENSMMUG00000009312; ENSMMUG00000023244; ENSMMUG00000014349; ENSMMUG00000005447; ENSMMUG00000053930; MSTRG.17705; ENSMMUG00000015344; MSTRG.228510; ENSMMUG00000007365; MSTRG.137660; ENSMMUG00000016548; ENSMMUG00000010603; ENSMMUG00000058566; ENSMMUG00000022740; ENSMMUG000…	NA
MSTRG.213929	novel	TRUE	OIP5-AS1	TRUE	Monocyte	middle	-0,3980137017	2,54E-43	down	NA	NA	NA
MSTRG.228510	novel	FALSE	NA	FALSE	Monocyte	middle	0,7254634989	3,33E-47	up	FCGR3; MS4A7; ITM2B; CTD-2325A15.5; CX3CR1; CFD; MSTRG.195139; LTA4H; GUCY1A1; ITGAX; GUCY1B1; COX8A; MSTRG.17705; CERKL; MSTRG.228510; PALLD; MSTRG.137660; CASP12; ADA; RAMP2-AS1; TOB1; C15H9orf78	ENSMMUG00000016206; ENSMMUG00000040935; ENSMMUG00000007888; MSTRG.200962; ENSMMUG00000065286; ENSMMUG00000028947; MSTRG.195139; ENSMMUG00000009312; ENSMMUG00000023244; ENSMMUG00000014349; ENSMMUG00000005447; ENSMMUG00000053930; MSTRG.17705; ENSMMUG00000015344; MSTRG.228510; ENSMMUG00000007365; MSTRG.137660; ENSMMUG00000016548; ENSMMUG00000010603; ENSMMUG00000058566; ENSMMUG00000022740; ENSMMUG000…	NA
MSTRG.253186	novel	FALSE	NA	FALSE	Monocyte	middle	0,4860962964	2,61E-32	up	ND2; MSTRG.253186; ENSMMUG00000052293; ENSMMUG00000028695; HBB; ENSMMUG00000058389; FTH1	ENSMMUG00000065356; MSTRG.253186; ENSMMUG00000052293; ENSMMUG00000028695; ENSMMUG00000041831; ENSMMUG00000058389; ENSMMUG00000015146	NA
MSTRG.30189	novel	FALSE	NA	FALSE	Monocyte	middle	-0,5632245471	5,24E-24	down	NA	NA	NA
MSTRG.55079	novel	FALSE	NA	FALSE	Monocyte	middle	0,2680955819	3,71E-43	up	NA	NA	NA
MSTRG.63739	novel	FALSE	NA	FALSE	Monocyte	middle	0,3099796204	8,87E-06	up	NA	NA	NA
MSTRG.70021	novel	FALSE	NA	FALSE	Monocyte	middle	0,2842051962	1,57E-45	up	ENSMMUG00000060590; MALAT1; NEAT1; TUT7; TPT1; MSTRG.70021; RPS5; PHIP; PPP1R15A; SRRM2; ATP2B1; ZFC3H1; MSTRG.257860; NDUFB10; MSTRG.249349; MTSS1; KB-1507C5.4; ENSMMUG00000017466; BRD4	ENSMMUG00000060590; ENSMMUG00000052424; ENSMMUG00000058532; ENSMMUG00000003401; ENSMMUG00000022979; MSTRG.70021; ENSMMUG00000008729; ENSMMUG00000017186; ENSMMUG00000009223; ENSMMUG00000018858; ENSMMUG00000023378; ENSMMUG00000020943; MSTRG.257860; ENSMMUG00000057370; MSTRG.249349; ENSMMUG00000015494; MSTRG.236576; ENSMMUG00000017466; ENSMMUG00000021382	NA
MSTRG.85429	novel	FALSE	NA	FALSE	Monocyte	middle	0,2154377994	1,18E-28	up	NA	NA	NA
MSTRG.95330	novel	FALSE	NA	FALSE	Monocyte	middle	-0,2648603839	2,28E-04	down	NA	NA	NA
ENSMMUG00000054366	annotated	FALSE	NA	FALSE	T	early	-0,3018185007	3,75E-40	down	NA	NA	NA
ENSMMUG00000054658	annotated	FALSE	NA	FALSE	T	early	0,3146201246	8,19E-05	up	NA	NA	NA
ENSMMUG00000064224	annotated	FALSE	NA	FALSE	T	early	0,6043477374	6,88E-76	up	S100A9; GBP3; PLAC8; S100A8; ISG15; DST; ENSMMUG00000064224; MAMU.DRA; ENSMMUG00000052609; HBA; RPLP2; IFIT2; ENSMMUG00000055885; IFI44; MX1; SOD2; ENSMMUG00000062255; ATP5F1E; ENSMMUG00000010266; SLC29A1; SLC25A3; PLAAT4; ENSMMUG00000041188; S100P; GMFG	ENSMMUG00000006868; ENSMMUG00000000662; ENSMMUG00000022311; ENSMMUG00000044778; ENSMMUG00000050757; ENSMMUG00000000777; ENSMMUG00000064224; ENSMMUG00000039082; ENSMMUG00000052609; ENSMMUG00000029310; ENSMMUG00000020627; ENSMMUG00000061761; ENSMMUG00000055885; ENSMMUG00000002350; ENSMMUG00000015329; ENSMMUG00000050418; ENSMMUG00000062255; ENSMMUG00000053623; ENSMMUG00000010266; ENSMMUG00000022685;…	ENSMMUG00000061756; ENSMMUG00000062821; ENSMMUG00000001313; ENSMMUG00000004730; ENSMMUG00000006835
MSTRG.111218	novel	TRUE	RP11-154H12.3	TRUE	T	early	0,3617347891	2,76E-03	up	NA	NA	NA
MSTRG.215791	novel	FALSE	NA	FALSE	T	early	-0,3336151658	6,66E-41	down	NA	NA	NA
MSTRG.63739	novel	FALSE	NA	FALSE	T	early	0,6030029422	1,34E-53	up	NA	NA	NA
ENSMMUG00000050259	annotated	FALSE	NA	FALSE	T	late	0,3060611738	2,35E-26	up	NA	NA	ENSMMUG00000061872
ENSMMUG00000058912	annotated	TRUE	RP13-465B17.5	TRUE	T	late	-0,2582781918	2,82E-71	down	NA	NA	NA
ENSMMUG00000063391	annotated	TRUE	LINC00894	TRUE	T	late	0,291706322	1,02E-23	up	NA	NA	ENSMMUG00000000671
ENSMMUG00000064224	annotated	FALSE	NA	FALSE	T	late	0,3975991607	3,80E-65	up	S100A9; GBP3; PLAC8; S100A8; ISG15; DST; ENSMMUG00000064224; MAMU.DRA; ENSMMUG00000052609; HBA; RPLP2; IFIT2; ENSMMUG00000055885; IFI44; MX1; SOD2; ENSMMUG00000062255; ATP5F1E; ENSMMUG00000010266; SLC29A1; SLC25A3; PLAAT4; ENSMMUG00000041188; S100P; GMFG	ENSMMUG00000006868; ENSMMUG00000000662; ENSMMUG00000022311; ENSMMUG00000044778; ENSMMUG00000050757; ENSMMUG00000000777; ENSMMUG00000064224; ENSMMUG00000039082; ENSMMUG00000052609; ENSMMUG00000029310; ENSMMUG00000020627; ENSMMUG00000061761; ENSMMUG00000055885; ENSMMUG00000002350; ENSMMUG00000015329; ENSMMUG00000050418; ENSMMUG00000062255; ENSMMUG00000053623; ENSMMUG00000010266; ENSMMUG00000022685;…	ENSMMUG00000061756; ENSMMUG00000062821; ENSMMUG00000001313; ENSMMUG00000004730; ENSMMUG00000006835
MSTRG.181325	novel	FALSE	NA	FALSE	T	late	0,7190512165	1,96E-207	up	FOSB; PSAP; FOS; VIM; CD163; KLF4; LYZ; XXbac-BPG248L24.13; ENSMMUG00000064139; FN1; FCN1; MIR22HG; VCAN; SERPINA1; LGALS3; ENSMMUG00000058644; KLF6; MAMU.A; CD74; MSTRG.181325; ANXA1; CDKN1A; ANXA2; ENSMMUG00000056183; RTN4; HBEGF; ZFP36; GADD45B; DUSP6; EIF4G2; ODF3B; ENSMMUG00000001210	ENSMMUG00000014430; ENSMMUG00000012969; ENSMMUG00000040100; ENSMMUG00000003193; ENSMMUG00000005150; ENSMMUG00000006088; ENSMMUG00000008987; ENSMMUG00000054038; ENSMMUG00000064139; ENSMMUG00000012321; ENSMMUG00000059959; ENSMMUG00000061044; ENSMMUG00000011513; ENSMMUG00000020426; ENSMMUG00000003565; ENSMMUG00000058644; ENSMMUG00000010696; ENSMMUG00000056914; ENSMMUG00000009113; MSTRG.181325; ENSMM…	NA
MSTRG.20124	novel	FALSE	NA	FALSE	T	late	0,2161094974	2,00E-31	up	NA	NA	NA
MSTRG.24641	novel	TRUE	RP1-41P2.7	FALSE	T	late	0,4181593719	2,93E-247	up	NA	NA	NA
MSTRG.257860	novel	FALSE	NA	FALSE	T	late	0,2488981206	3,62E-95	up	ENSMMUG00000060590; MALAT1; NEAT1; TUT7; TPT1; MSTRG.70021; RPS5; PHIP; PPP1R15A; SRRM2; ATP2B1; ZFC3H1; MSTRG.257860; NDUFB10; MSTRG.249349; MTSS1; KB-1507C5.4; ENSMMUG00000017466; BRD4	ENSMMUG00000060590; ENSMMUG00000052424; ENSMMUG00000058532; ENSMMUG00000003401; ENSMMUG00000022979; MSTRG.70021; ENSMMUG00000008729; ENSMMUG00000017186; ENSMMUG00000009223; ENSMMUG00000018858; ENSMMUG00000023378; ENSMMUG00000020943; MSTRG.257860; ENSMMUG00000057370; MSTRG.249349; ENSMMUG00000015494; MSTRG.236576; ENSMMUG00000017466; ENSMMUG00000021382	NA
MSTRG.51145	novel	FALSE	NA	FALSE	T	late	0,267979831	2,31E-49	up	NA	NA	NA
MSTRG.63739	novel	FALSE	NA	FALSE	T	late	-0,3090540236	5,31E-43	down	NA	NA	NA
MSTRG.65771	novel	FALSE	NA	FALSE	T	late	-0,3953804661	1,33E-102	down	NA	NA	NA
MSTRG.79932	novel	FALSE	NA	FALSE	T	late	-0,2235527676	3,18E-44	down	NA	NA	NA
ENSMMUG00000054366	annotated	FALSE	NA	FALSE	T	middle	-0,320301546	1,74E-13	down	NA	NA	NA
ENSMMUG00000064224	annotated	FALSE	NA	FALSE	T	middle	0,5776072485	1,11E-65	up	S100A9; GBP3; PLAC8; S100A8; ISG15; DST; ENSMMUG00000064224; MAMU.DRA; ENSMMUG00000052609; HBA; RPLP2; IFIT2; ENSMMUG00000055885; IFI44; MX1; SOD2; ENSMMUG00000062255; ATP5F1E; ENSMMUG00000010266; SLC29A1; SLC25A3; PLAAT4; ENSMMUG00000041188; S100P; GMFG	ENSMMUG00000006868; ENSMMUG00000000662; ENSMMUG00000022311; ENSMMUG00000044778; ENSMMUG00000050757; ENSMMUG00000000777; ENSMMUG00000064224; ENSMMUG00000039082; ENSMMUG00000052609; ENSMMUG00000029310; ENSMMUG00000020627; ENSMMUG00000061761; ENSMMUG00000055885; ENSMMUG00000002350; ENSMMUG00000015329; ENSMMUG00000050418; ENSMMUG00000062255; ENSMMUG00000053623; ENSMMUG00000010266; ENSMMUG00000022685;…	ENSMMUG00000061756; ENSMMUG00000062821; ENSMMUG00000001313; ENSMMUG00000004730; ENSMMUG00000006835
MSTRG.111218	novel	TRUE	RP11-154H12.3	TRUE	T	middle	0,2796622721	5,23E-03	up	NA	NA	NA
MSTRG.188541	novel	TRUE	RP11-576N17.5	TRUE	T	middle	0,2120871587	9,11E-22	up	NA	NA	NA
MSTRG.238227	novel	TRUE	LINC00861	TRUE	T	middle	0,2519073735	5,32E-10	up	ETS1; GIMAP7; IL7R; AL928768.3; LINC00861; MSTRG.168139	ENSMMUG00000020706; ENSMMUG00000017640; ENSMMUG00000001676; ENSMMUG00000040771; MSTRG.238227; MSTRG.168139	NA
MSTRG.264477	novel	FALSE	NA	FALSE	T	middle	-0,2405124599	6,06E-10	down	NA	NA	NA
MSTRG.51145	novel	FALSE	NA	FALSE	T	middle	0,3190599133	3,93E-15	up	NA	NA	NA
MSTRG.63739	novel	FALSE	NA	FALSE	T	middle	0,4076652986	4,16E-32	up	NA	NA	NA
MSTRG.89726	novel	FALSE	NA	FALSE	T	middle	0,2159897578	5,15E-17	up	NA	NA	NA
