## Supplemental Table S3 for "*In vivo* single-cell profiling of lncRNAs during Ebola virus infection"

module number	module size (number of genes)	main enrichment term	top 5 enrichment terms	enrichment database	genes driving the main enrichment	immune-related genes	module genes
1	32	regulation of response to stress	regulation of response to stress; negative regulation of developmental process; regulatin of cytokine biosynthetic process; cytokine biosynthetic process; cytokine metabolic process	GO	FN1; CD74; CDKN1A; PSAP; ZFP36; GADD45B; DUSP6	FN1; CD74; CDKN1A; PSAP; ZFP36; GADD45B; DUSP6	FOSB; PSAP; FOS; VIM; CD163; KLF4; LYZ; XXbac-BPG248L24.13; ENSMMUG00000064139; FN1; FCN1; MIR22HG; VCAN; SERPINA1; LGALS3; ENSMMUG00000058644; KLF6; MAMU.A; CD74; MSTRG.181325; ANXA1; CDKN1A; ANXA2; ENSMMUG00000056183; RTN4; HBEGF; ZFP36; GADD45B; DUSP6; EIF4G2; ODF3B; ENSMMUG00000001210
2	25	innate immune response	innate immune response; peptydil-cysteine modification; negative regulation of viral genome replication; positive regulation of intrinsic apoptotic signaling pathways; negative regulation of viral life cycle	GO	S100A9; PLAC8"; S100A8; ISG15; IFIT2; MX1	GBP3; ISG15; IFIT2; IFI44; S100A9; PLAC8; S100A8; MX1	S100A9; GBP3; PLAC8; S100A8; ISG15; DST; ENSMMUG00000064224; MAMU.DRA; ENSMMUG00000052609; HBA; RPLP2; IFIT2; ENSMMUG00000055885; IFI44; MX1; SOD2; ENSMMUG00000062255; ATP5F1E; ENSMMUG00000010266; SLC29A1; SLC25A3; PLAAT4; ENSMMUG00000041188; S100P; GMFG
3	22	purine metabolism	purine metabolism; Staphylococous areus infection; Renin secretion; Complrement and coagulation cascade; long-term depression	KEGG	GUCY1B1; GUCY1A1; ADA	FCGR3; CX3CR1; CFD; ITGAX; COX8A	FCGR3; MS4A7; ITM2B; CTD-2325A15.5; CX3CR1; CFD; MSTRG.195139; LTA4H; GUCY1A1; ITGAX; GUCY1B1; COX8A; MSTRG.17705; CERKL; MSTRG.228510; PALLD; MSTRG.137660; CASP12; ADA; RAMP2-AS1; TOB1; C15H9orf78
4	19	-	-	-	-	NEAT1; ZFC3H1; BRD4	ENSMMUG00000060590; MALAT1; NEAT1; TUT7; TPT1; MSTRG.70021; RPS5; PHIP; PPP1R15A; SRRM2; ATP2B1; ZFC3H1; MSTRG.257860; NDUFB10; MSTRG.249349; MTSS1; KB-1507C5.4; ENSMMUG00000017466; BRD4
5	15	-	-	-	-	DDX60L; CTSB; PM20D2	RNF213; ENSMMUG00000049855; UTRN; SYNE2; ENSMMUG00000019021; DDX60L; CTSB; ENSMMUG00000020716; ANKRD11; ENSMMUG00000002075; RPS27A; ENSMMUG00000055457; ENSMMUG00000006463; ENSMMUG00000002324; PM20D2
6	7	-	-	-	-		ND2; MSTRG.253186; ENSMMUG00000052293; ENSMMUG00000028695; HBB; ENSMMUG00000058389; FTH1
7	6	-	-	-	-	IL7R; ETS1; GIMAP7	ETS1; GIMAP7; IL7R; AL928768.3; LINC00861; MSTRG.168139
