## Supplemental Table S4 for "*In vivo* single-cell profiling of lncRNAs during Ebola virus infection"

LncRNAs correlated with viral load in infected cells
gene_name	gene	correlation_coefficient	p-value	q-value	DE
MSTRG.154583	MSTRG.154583	0.1353827687	3.12E-10	1.03E-07	no
ENSMMUG00000058644	ENSMMUG00000058644	0.1309316229	1.17E-09	3.17E-07	yes
ENSMMUG00000064224	ENSMMUG00000064224	-0.1077006395	5.81E-07	6.50E-05	yes
AC099552.4	ENSMMUG00000061887	0.09492727445	1.07E-05	6.50E-04	no
MSTRG.181870	MSTRG.181870	0.09465769528	1.14E-05	6.79E-04	yes
MSTRG.263609	MSTRG.263609	0.07519758578	4.94E-04	1.52E-02	no
MSTRG.79352	MSTRG.79352	-0.07326083989	6.89E-04	1.99E-02	no
MIR22HG	ENSMMUG00000061044	0.07146034463	9.32E-04	2.47E-02	yes
RP5-940J5.6	MSTRG.34733	0.07096063121	1.01E-03	2.61E-02	no
MSTRG.75121	MSTRG.75121	0.06929398096	1.33E-03	3.11E-02	no
MSTRG.220368	MSTRG.220368	0.06844596934	1.52E-03	3.42E-02	no
LINC00861	MSTRG.238227	-0.06799576467	1.64E-03	3.59E-02	yes
MSTRG.106558	MSTRG.106558	-0.067606659	1.74E-03	3.74E-02	no
ENSMMUG00000056175	ENSMMUG00000056175	0.06724266715	1.84E-03	3.88E-02	no
ENSMMUG00000058089	ENSMMUG00000058089	0.0671842516	1.86E-03	3.90E-02	no
LINC00963	ENSMMUG00000056082	0.06552612082	2.41E-03	4.71E-02	no
